# The effects of environmental complexity on microbial community yield and structure

**DOI:** 10.1101/2020.07.09.195404

**Authors:** Alan R. Pacheco, Daniel Segrè

## Abstract

Environmental composition is a major, though poorly understood determinant of microbiome dynamics. Here we ask whether general principles govern how key microbial community properties, i.e. yield and diversity, scale with the number of environmental molecules. By assembling hundreds of synthetic consortia, we found that community yield remains constant as a function of environmental complexity, in agreement with additive expectations of an idealized model. However, taxonomic diversity is much lower than expected. By quantifying this deviation with a metric for epistatic interactions between environments, we uncovered simple ecological rules that govern how communities respond nonlinearly to the coupling of different nutrient sets. Our results demonstrate that environmental complexity alone is not sufficient for maintaining microbiome diversity, and provide practical guidance for designing and controlling microbial communities.
