## Supplementary Data 1 for "The effects of environmental complexity on microbial community yield and structure"

### Sheet: Sheet1
Combination	Environment no.	Organisms												Species Richness	Shannon Entropy	E_S	E_H	Scenario Type
		Unassigned	Ab	Bs	Cg	Ec	Ll	Me	Pa	Pf	Pp	Sc	So
		Proportion of BIOLOG carbon sources on which growth was observed
		-	0.708333	0.427083	0.645833	0.770833	0.416667	0.90625	0.833333	0.895833	0.458333	0.822917	0.46875
		Relative abundances in com13
A	1	0	0	0	0	0	0	0	1	0	0	0	0	1	0	0	-1.13872	I
B	32	0	0	0	0	0.187438	0	0	0	0.812562	0	0	0	2	0.696081					Scenario Types
A+B	33	0	0.0119143	0	0	0	0	0	0.988086	0	0	0	0	2	0.0932319					I	Combination gains new organisms
A	2	0	0.667003	0	0	0	0	0	0.224119	0	0.108878	0	0	3	1.22158	-1	-0.978367	IV		II	Combination yields union of organisms
B	31	0	0.0949325	0	0	0	0	0	0.368223	0	0.536844	0	0	3	1.335					III	Combination identical to lowest diversity constituent composition
A+B	34	0	0.121095	0	0	0	0	0	0	0	0.878905	0	0	2	0.5325					IV	Combination loses organisms from both constituent compositions
A	3	0	0.824222	0	0	0	0	0	0.175778	0	0	0	0	2	0.670753	-2	-0.5952	III
B	30	0.0191583	0.667557	0	0	0.0158606	0	0	0.297425	0	0	0	0	4	1.11366
A+B	35	0	0.948079	0	0	0	0	0	0.0519206	0	0	0	0	2	0.2945					Organism abbreviations
A	4	0.00564888	0.849116	0	0	0	0	0	0.145236	0	0	0	0	3	0.646816	-2	-1.31226	III		Ab	Acinetobacter baylyi
B	29	0	0	0.00170919	0	0.470639	0	0	0.461604	0.0660481	0	0	0	4	1.30119					Bs	Bacillus subtilis
A+B	36	0	0.904897	0	0	0	0	0	0.095103	0	0	0	0	2	0.453278					Cg	Corynebacterium glutamicum
A	5	0	0.0635742	0	0	0	0	0	0.0243164	0	0.912109	0	0	3	0.504173	0	-0.385661	III		Ec	Escherichia coli
B	28	0	0	0	0	0.185803	0	0	0.305782	0.508415	0	0	0	3	1.47004					Ll	Lactococcus lactis
A+B	37	0	0.136543	0	0	0	0	0	0.409885	0	0.453572	0	0	3	1.43697					Me	Methylobacterium extorquens
A	6	0	0	0	0	0	0	0	0	1	0	0	0	1	0	1	0.239423	I		Pa	Pseudomonas aeruginosa
B	27	0	0	0	0	0.0508361	0	0	0	0	0.949164	0	0	2	0.289938					Pf	Pseudomonas fluorescens
A+B	38	0	0	0	0	0.113996	0	0	0.317958	0.568047	0	0	0	3	1.34624					Pp	Pseudomonas putida
A	7	0	0	0	0	0	0	0	0.380141	0.0665987	0	0	0.55326	3	1.26321	0	-0.809052	I		Sc	Streptomyces coelicolor
B	26	0	0	0	0	0.319268	0	0	0.193411	0.487321	0	0	0	3	1.4897					So	Shewanella oneidensis
A+B	39	0.0258587	0	0	0	0.479009	0	0	0.495132	0	0	0	0	3	1.14713
A	8	0	0.0653558	0	0	0	0	0	0.934644	0	0	0	0	2	0.348348	-1	-1.1783	IV
B	25	0	0	0	0	0	0	0	0	1	0	0	0	1	0
A+B	40	0	0	0	0	0	0	0	1	0	0	0	0	1	0
A	9	0	0	0	0	0	0	0	1	0	0	0	0	1	0	-2	-0.894869	III
B	24	0	0.077574	0	0	0	0	0	0.506112	0	0.416314	0	0	3	1.30968
A+B	41	0	0	0	0	0	0	0	1	0	0	0	0	1	0
A	10	0	0	0	0	0	0	0	1	0	0	0	0	1	0	1	-0.180835	I
B	23	0	0	0	0	0	0	0	0	0	1	0	0	1	0
A+B	42	0	0	0	0	0.245399	0	0	0	0.754601	0	0	0	2	0.803904
A	11	0	0.00441147	0.0860237	0	0.0141368	0	0	0.895428	0	0	0	0	4	0.568515	-2	-0.401768	III
B	22	0	0.682779	0	0	0	0	0	0.317221	0	0	0	0	2	0.901333
A+B	43	0	0.249034	0	0	0	0	0	0.750966	0	0	0	0	2	0.809743
A	12	0	0	0	0	0	0	0	1	0	0	0	0	1	0	-5	-1.3587	III
B	21	0	0.00774633	0.533567	0	0	0	0	0.2673	0.0511258	0	0.0122908	0.127969	6	1.72356
A+B	44	0	0	0	0	0	0	0	1	0	0	0	0	1	0
A	13	0	0	0	0	0	0	0	1	0	0	0	0	1	0	-1	-0.799022	IV
B	20	0	0.393375	0	0	0	0	0	0.558521	0	0.0481039	0	0	3	1.20941
A+B	45	0	0.00513491	0	0	0	0	0	0.994865	0	0	0	0	2	0.0464423
A	14	0	0	0	0	0	0	0	1	0	0	0	0	1	0	-2	-1.68284	III
B	19	0	0	0	0	0.12537	0	0	0	0.617056	0.257574	0	0	3	1.30943
A+B	46	0	0	0	0	0	0	0	1	0	0	0	0	1	0
A	15	0	0	0	0	0.225673	0	0	0	0.774327	0	0	0	2	0.770392	0	-0.530543	IV
B	18	0	0.483139	0	0	0	0	0	0.315589	0	0.192683	0	0.00858961	4	1.54886
A+B	47	0	0.449916	0	0	0.0248118	0	0	0.346827	0	0.178445	0	0	4	1.62429
A	16	0	0.502483	0	0	0	0	0	0.497517	0	0	0	0	2	0.999982	-1	-0.789757	III
B	17	0	0	0	0	0.499745	0	0.114018	0.386236	0	0	0	0	3	1.38738
A+B	48	0	0.409357	0	0	0	0	0	0.590643	0	0	0	0	2	0.976162
A	33	0	0.0119143	0	0	0	0	0	0.988086	0	0	0	0	2	0.0932319	0	-0.429181	III
B	34	0	0.121095	0	0	0	0	0	0	0	0.878905	0	0	2	0.5325
A+B	49	0	0.274174	0	0	0	0	0	0.725826	0	0	0	0	2	0.84739
A	35	0	0.948079	0	0	0	0	0	0.0519206	0	0	0	0	2	0.2945	1	0.910355	I
B	36	0	0.904897	0	0	0	0	0	0.095103	0	0	0	0	2	0.453278
A+B	50	0	0.631619	0	0	0	0	0	0.10329	0	0.26509	0	0	3	1.26475
A	37	0	0.136543	0	0	0	0	0	0.409885	0	0.453572	0	0	3	1.43697	1	-0.532	IV
B	38	0	0	0	0	0.113996	0	0	0.317958	0.568047	0	0	0	3	1.34624
A+B	51	0	0.0666539	0	0	0	0	0	0.625036	0.102324	0.205986	0	0	4	1.49024
A	39	0.0258587	0	0	0	0.479009	0	0	0.495132	0	0	0	0	3	1.14713	-2	-0.976675	III
B	40	0	0	0	0	0	0	0	1	0	0	0	0	1	0
A+B	52	0	0	0	0	0	0	0	1	0	0	0	0	1	0
A	41	0	0	0	0	0	0	0	1	0	0	0	0	1	0	2	-0.346498	I
B	42	0	0	0	0	0.245399	0	0	0	0.754601	0	0	0	2	0.803904
A+B	53	0	0.00271845	0	0	0.013301	0	0	0.373786	0	0.610194	0	0	4	1.0716
A	43	0	0.249034	0	0	0	0	0	0.750966	0	0	0	0	2	0.809743	0	0.36723	II
B	44	0	0	0	0	0	0	0	1	0	0	0	0	1	0
A+B	54	0	0.338324	0	0	0	0	0	0.661676	0	0	0	0	2	0.923206
A	45	0	0.00513491	0	0	0	0	0	0.994865	0	0	0	0	2	0.0464423	-1	-0.0261438	III
B	46	0	0	0	0	0	0	0	1	0	0	0	0	1	0
A+B	55	0	0	0	0	0	0	0	1	0	0	0	0	1	0
A	47	0	0.449916	0	0	0.0248118	0	0	0.346827	0	0.178445	0	0	4	1.62429	-2	-0.474941	III
B	48	0	0.409357	0	0	0	0	0	0.590643	0	0	0	0	2	0.976162
A+B	56	0	0.42834	0	0	0	0	0	0.57166	0	0	0	0	2	0.985132
A	49	0	0.274174	0	0	0	0	0	0.725826	0	0	0	0	2	0.84739	0	-0.341236	II
B	50	0	0.631619	0	0	0	0	0	0.10329	0	0.26509	0	0	3	1.26475
A+B	57	0	0.519586	0	0	0	0	0	0.466308	0	0.0141059	0	0	3	1.09074
A	51	0	0.0666539	0	0	0	0	0	0.625036	0.102324	0.205986	0	0	4	1.49024	-3	-0.98557	III
B	52	0	0	0	0	0	0	0	1	0	0	0	0	1	0
A+B	58	0	0	0	0	0	0	0	1	0	0	0	0	1	0
A	53	0	0.00271845	0	0	0.013301	0	0	0.373786	0	0.610194	0	0	4	1.0716	-1	-0.200763	IV
B	54	0	0.338324	0	0	0	0	0	0.661676	0	0	0	0	2	0.923206
A+B	59	0	0.161308	0	0	0	0	0	0.641862	0	0.19683	0	0	3	1.29672
A	55	0	0	0	0	0	0	0	1	0	0	0	0	1	0	1	-0.000422529	I
B	56	0	0.42834	0	0	0	0	0	0.57166	0	0	0	0	2	0.985132
A+B	60	0	0.193442	0	0	0	0.00444812	0	0.80211	0	0	0	0	3	0.748387
A	57	0	0.519586	0	0	0	0	0	0.466308	0	0.0141059	0	0	3	1.09074	0	0.255124	II
B	58	0	0	0	0	0	0	0	1	0	0	0	0	1	0
A+B	61	0	0.584569	0	0	0	0	0	0.390386	0	0.0250449	0	0	3	1.11577
A	59	0	0.161308	0	0	0	0	0	0.641862	0	0.19683	0	0	3	1.29672	1	0.288279	II
B	60	0	0.193442	0	0	0	0.00444812	0	0.80211	0	0	0	0	3	0.748387
A+B	62	0	0.256014	0	0	0	0.00446283	0	0.570589	0	0.168934	0	0	4	1.43337
A	61	0	0.584569	0	0	0	0	0	0.390386	0	0.0250449	0	0	3	1.11577	0	-0.0718765	II
B	62	0	0.256014	0	0	0	0.00446283	0	0.570589	0	0.168934	0	0	4	1.43337
A+B	63	0	0.555183	0	0	0	0.00890667	0	0.374338	0	0.0615722	0	0	4	1.31027
